# Cell-cell metabolite exchange creates a pro-survival metabolic environment that extends lifespan

**DOI:** 10.1101/2022.03.07.483228

**Authors:** Clara Correia-Melo, Stephan Kamrad, Christoph B. Messner, Roland Tengölics, Lucía Herrera-Dominguez, St John Townsend, Mohammad Tauqeer Alam, Anja Freiwald, Kate Campbell, Simran Aulakh, Lukasz Szyrwiel, Jason S. L. Yu, Aleksej Zelezniak, Vadim Demichev, Michael Muelleder, Balázs Papp, Markus Ralser

## Abstract

Metabolism is fundamentally intertwined with the ageing process. We here report that a key determinant of cellular lifespan is not only nutrient supply and intracellular metabolism, but also metabolite exchange interactions that occur between cells. Studying chronological ageing in yeast, we observed that metabolites exported by young, exponentially growing, cells are re-imported during the stationary phase when cells age chronologically, indicating the existence of cross-generational metabolic interactions. We then used self-establishing metabolically cooperating communities (SeMeCos) to boost cell-cell metabolic interactions and observed a significant lifespan extension. A search for the underlying mechanisms, coupling SeMeCos, metabolic profiling, proteomics and genome-scale metabolic modelling, attributed a specific role to methionine consumer cells. These cells were enriched over time, adopted glycolytic metabolism and increased export of protective metabolites. Glycerol, in particular, accumulated in the communal metabolic environment and extended the lifespan of all cells in the community in a paracrine fashion. Our results hence establish metabolite exchange interactions as a determinant of the ageing process and show that metabolically cooperating cells shape their metabolic environment to achieve lifespan extension.
