## Supplemental Files for statistical data for "Cell-cell metabolite exchange creates a pro-survival metabolic environment that extends lifespan": Supplementary_File_1_fig1b_wt_metabolomics_statistics.xlsx

### Sheet: statistics_per_metabolic_path
Metab_pathways	.y.	Ref_Time	Time_days	p	p.adj	p.format	p.signif	method
AA	FC_to_T1	1	2	0.758316	0.76	0.7583	ns	Wilcoxon
AA	FC_to_T1	1	8	0.00436771	0.0087	0.0044	**	Wilcoxon
TCA	FC_to_T1	1	2	2.58652e-09	5.2e-09	2.6e-09	****	Wilcoxon
TCA	FC_to_T1	1	8	0.00153908	0.0015	0.0015	**	Wilcoxon
Glycolysis	FC_to_T1	1	2	0.00321093	0.0032	0.0032	**	Wilcoxon
Glycolysis	FC_to_T1	1	8	0.00195712	0.0032	0.002	**	Wilcoxon
Nucleotides	FC_to_T1	1	2	0.0189311	0.019	0.019	*	Wilcoxon
Nucleotides	FC_to_T1	1	8	5.73101e-05	0.00011	5.7e-05	****	Wilcoxon

### Sheet: statistics_per_metabolite
Metabolite	.y.	Ref_Time	Time_days	p	p.adj	p.format	p.signif	method
Tryptophan	FC_to_T1	1	2	0.885714	0.89	0.886	ns	Wilcoxon
Tryptophan	FC_to_T1	1	8	0.0571429	0.11	0.057	ns	Wilcoxon
Phenylalanine	FC_to_T1	1	2	0.885714	0.89	0.89	ns	Wilcoxon
Phenylalanine	FC_to_T1	1	8	0.114286	0.23	0.11	ns	Wilcoxon
Leucine	FC_to_T1	1	2	0.0285714	0.029	0.029	*	Wilcoxon
Leucine	FC_to_T1	1	8	0.0285714	0.029	0.029	*	Wilcoxon
Isoleucine	FC_to_T1	1	2	0.0285714	0.029	0.029	*	Wilcoxon
Isoleucine	FC_to_T1	1	8	0.0285714	0.029	0.029	*	Wilcoxon
Methionine	FC_to_T1	1	2	0.685714	0.69	0.686	ns	Wilcoxon
Methionine	FC_to_T1	1	8	0.0285714	0.057	0.029	*	Wilcoxon
Tyrosine	FC_to_T1	1	2	0.685714	0.69	0.69	ns	Wilcoxon
Tyrosine	FC_to_T1	1	8	0.342857	0.69	0.34	ns	Wilcoxon
Valine	FC_to_T1	1	2	0.685714	0.69	0.69	ns	Wilcoxon
Valine	FC_to_T1	1	8	0.2	0.4	0.2	ns	Wilcoxon
Proline	FC_to_T1	1	2	0.114286	0.11	0.11	ns	Wilcoxon
Proline	FC_to_T1	1	8	0.114286	0.11	0.11	ns	Wilcoxon
aKG	FC_to_T1	1	2	0.685714	0.69	0.69	ns	Wilcoxon
aKG	FC_to_T1	1	8	0.2	0.4	0.2	ns	Wilcoxon
Alanine	FC_to_T1	1	2	0.0285714	0.029	0.029	*	Wilcoxon
Alanine	FC_to_T1	1	8	0.0285714	0.029	0.029	*	Wilcoxon
Threonine	FC_to_T1	1	2	1	1	1	ns	Wilcoxon
Threonine	FC_to_T1	1	8	0.485714	0.97	0.49	ns	Wilcoxon
Fumarate	FC_to_T1	1	2	0.0285714	0.029	0.029	*	Wilcoxon
Fumarate	FC_to_T1	1	8	0.0285714	0.029	0.029	*	Wilcoxon
Glycine	FC_to_T1	1	2	0.0285714	0.029	0.029	*	Wilcoxon
Glycine	FC_to_T1	1	8	0.0285714	0.029	0.029	*	Wilcoxon
Glutamine	FC_to_T1	1	2	0.0285714	0.057	0.029	*	Wilcoxon
Glutamine	FC_to_T1	1	8	0.0571429	0.057	0.057	ns	Wilcoxon
Asparagine	FC_to_T1	1	2	0.114286	0.23	0.11	ns	Wilcoxon
Asparagine	FC_to_T1	1	8	0.342857	0.34	0.34	ns	Wilcoxon
Serine	FC_to_T1	1	2	0.342857	0.69	0.34	ns	Wilcoxon
Serine	FC_to_T1	1	8	0.885714	0.89	0.89	ns	Wilcoxon
Succinate	FC_to_T1	1	2	0.0285714	0.029	0.029	*	Wilcoxon
Succinate	FC_to_T1	1	8	0.0285714	0.029	0.029	*	Wilcoxon
Histidine	FC_to_T1	1	2	0.0285714	0.029	0.029	*	Wilcoxon
Histidine	FC_to_T1	1	8	0.0285714	0.029	0.029	*	Wilcoxon
Glutamic.acid	FC_to_T1	1	2	0.0285714	0.029	0.029	*	Wilcoxon
Glutamic.acid	FC_to_T1	1	8	0.0285714	0.029	0.029	*	Wilcoxon
L_Malate	FC_to_T1	1	2	0.0285714	0.029	0.029	*	Wilcoxon
L_Malate	FC_to_T1	1	8	0.0285714	0.029	0.029	*	Wilcoxon
Aspartic.acid	FC_to_T1	1	2	0.0285714	0.029	0.029	*	Wilcoxon
Aspartic.acid	FC_to_T1	1	8	0.0285714	0.029	0.029	*	Wilcoxon
Acetyl_CoA	FC_to_T1	1	2	0.342857	0.34	0.343	ns	Wilcoxon
Acetyl_CoA	FC_to_T1	1	8	0.0571429	0.11	0.057	ns	Wilcoxon
DHAP	FC_to_T1	1	2	0.685714	0.69	0.69	ns	Wilcoxon
DHAP	FC_to_T1	1	8	0.485714	0.69	0.49	ns	Wilcoxon
G3P	FC_to_T1	1	2	0.685714	0.89	0.69	ns	Wilcoxon
G3P	FC_to_T1	1	8	0.885714	0.89	0.89	ns	Wilcoxon
Aconitase	FC_to_T1	1	2	0.0285714	0.029	0.029	*	Wilcoxon
Aconitase	FC_to_T1	1	8	0.0285714	0.029	0.029	*	Wilcoxon
F6P	FC_to_T1	1	2	0.0285714	0.029	0.029	*	Wilcoxon
F6P	FC_to_T1	1	8	0.0285714	0.029	0.029	*	Wilcoxon
Arginine	FC_to_T1	1	2	0.485714	0.49	0.486	ns	Wilcoxon
Arginine	FC_to_T1	1	8	0.0285714	0.057	0.029	*	Wilcoxon
PEP	FC_to_T1	1	2	0.2	0.4	0.2	ns	Wilcoxon
PEP	FC_to_T1	1	8	0.885714	0.89	0.89	ns	Wilcoxon
Lysine	FC_to_T1	1	2	0.0285714	0.029	0.029	*	Wilcoxon
Lysine	FC_to_T1	1	8	0.0285714	0.029	0.029	*	Wilcoxon
Citrate	FC_to_T1	1	2	0.0285714	0.029	0.029	*	Wilcoxon
Citrate	FC_to_T1	1	8	0.0285714	0.029	0.029	*	Wilcoxon
G6P	FC_to_T1	1	2	0.0285714	0.029	0.029	*	Wilcoxon
G6P	FC_to_T1	1	8	0.0285714	0.029	0.029	*	Wilcoxon
ATP	FC_to_T1	1	2	0.2	0.2	0.2	ns	Wilcoxon
ATP	FC_to_T1	1	8	0.0571429	0.11	0.057	ns	Wilcoxon
UTP	FC_to_T1	1	2	1	1	1	ns	Wilcoxon
UTP	FC_to_T1	1	8	0.114286	0.23	0.11	ns	Wilcoxon
CTP	FC_to_T1	1	2	0.0571429	0.057	0.057	ns	Wilcoxon
CTP	FC_to_T1	1	8	0.0571429	0.057	0.057	ns	Wilcoxon
GTP	FC_to_T1	1	2	0.342857	0.34	0.34	ns	Wilcoxon
GTP	FC_to_T1	1	8	0.342857	0.34	0.34	ns	Wilcoxon
