## Supplemental Files for statistical data for "Cell-cell metabolite exchange creates a pro-survival metabolic environment that extends lifespan": Supplementary_File_2_fig1c_wt_AminoAcid_statistics.xlsx

### Sheet: intracellular_AA_statistics
Amino_acid	.y.	Ref_Time	Time_days	p	p.adj	p.format	p.signif	method	Location
A	FC_to_T1	1	2	0.0285714	0.029	0.029	*	Wilcoxon	Intracellular
A	FC_to_T1	1	8	0.0285714	0.029	0.029	*	Wilcoxon	Intracellular
D	FC_to_T1	1	2	0.0285714	0.029	0.029	*	Wilcoxon	Intracellular
D	FC_to_T1	1	8	0.0285714	0.029	0.029	*	Wilcoxon	Intracellular
E	FC_to_T1	1	2	0.0285714	0.029	0.029	*	Wilcoxon	Intracellular
E	FC_to_T1	1	8	0.0285714	0.029	0.029	*	Wilcoxon	Intracellular
F	FC_to_T1	1	2	0.2	0.2	0.2	ns	Wilcoxon	Intracellular
F	FC_to_T1	1	8	0.0285714	0.057	0.029	*	Wilcoxon	Intracellular
G	FC_to_T1	1	2	0.0285714	0.029	0.029	*	Wilcoxon	Intracellular
G	FC_to_T1	1	8	0.0285714	0.029	0.029	*	Wilcoxon	Intracellular
H	FC_to_T1	1	2	0.0285714	0.029	0.029	*	Wilcoxon	Intracellular
H	FC_to_T1	1	8	0.0285714	0.029	0.029	*	Wilcoxon	Intracellular
I	FC_to_T1	1	2	0.0285714	0.029	0.029	*	Wilcoxon	Intracellular
I	FC_to_T1	1	8	0.0285714	0.029	0.029	*	Wilcoxon	Intracellular
K	FC_to_T1	1	2	0.0285714	0.029	0.029	*	Wilcoxon	Intracellular
K	FC_to_T1	1	8	0.0285714	0.029	0.029	*	Wilcoxon	Intracellular
L	FC_to_T1	1	2	0.0285714	0.029	0.029	*	Wilcoxon	Intracellular
L	FC_to_T1	1	8	0.0285714	0.029	0.029	*	Wilcoxon	Intracellular
M	FC_to_T1	1	2	0.0285714	0.029	0.029	*	Wilcoxon	Intracellular
M	FC_to_T1	1	8	0.0285714	0.029	0.029	*	Wilcoxon	Intracellular
N	FC_to_T1	1	2	0.114286	0.23	0.11	ns	Wilcoxon	Intracellular
N	FC_to_T1	1	8	0.685714	0.69	0.69	ns	Wilcoxon	Intracellular
P	FC_to_T1	1	2	0.2	0.2	0.2	ns	Wilcoxon	Intracellular
P	FC_to_T1	1	8	0.0285714	0.057	0.029	*	Wilcoxon	Intracellular
Q	FC_to_T1	1	2	0.0285714	0.057	0.029	*	Wilcoxon	Intracellular
Q	FC_to_T1	1	8	0.342857	0.34	0.343	ns	Wilcoxon	Intracellular
R	FC_to_T1	1	2	0.114286	0.23	0.11	ns	Wilcoxon	Intracellular
R	FC_to_T1	1	8	1	1	1	ns	Wilcoxon	Intracellular
S	FC_to_T1	1	2	0.0571429	0.11	0.057	ns	Wilcoxon	Intracellular
S	FC_to_T1	1	8	0.485714	0.49	0.486	ns	Wilcoxon	Intracellular
T	FC_to_T1	1	2	0.0285714	0.057	0.029	*	Wilcoxon	Intracellular
T	FC_to_T1	1	8	0.114286	0.11	0.114	ns	Wilcoxon	Intracellular
V	FC_to_T1	1	2	0.485714	0.49	0.486	ns	Wilcoxon	Intracellular
V	FC_to_T1	1	8	0.0571429	0.11	0.057	ns	Wilcoxon	Intracellular
W	FC_to_T1	1	2	0.0285714	0.029	0.029	*	Wilcoxon	Intracellular
W	FC_to_T1	1	8	0.0285714	0.029	0.029	*	Wilcoxon	Intracellular
Y	FC_to_T1	1	2	0.0285714	0.029	0.029	*	Wilcoxon	Intracellular
Y	FC_to_T1	1	8	0.0285714	0.029	0.029	*	Wilcoxon	Intracellular

### Sheet: extracellular_AA_statistics
Amino_acid	.y.	Ref_Time	Time_days	p	p.adj	p.format	p.signif	method	Location
L	FC_to_T1	1	2	0.0285714	0.057	0.029	*	Wilcoxon	Extracellular
L	FC_to_T1	1	8	1	1	1	ns	Wilcoxon	Extracellular
F	FC_to_T1	1	2	0.0285714	0.057	0.029	*	Wilcoxon	Extracellular
F	FC_to_T1	1	8	0.342857	0.34	0.343	ns	Wilcoxon	Extracellular
W	FC_to_T1	1	2	1	1	1	ns	Wilcoxon	Extracellular
W	FC_to_T1	1	8	0.342857	0.69	0.34	ns	Wilcoxon	Extracellular
I	FC_to_T1	1	2	0.0285714	0.057	0.029	*	Wilcoxon	Extracellular
I	FC_to_T1	1	8	0.342857	0.34	0.343	ns	Wilcoxon	Extracellular
M	FC_to_T1	1	2	0.0285714	0.057	0.029	*	Wilcoxon	Extracellular
M	FC_to_T1	1	8	0.2	0.2	0.2	ns	Wilcoxon	Extracellular
V	FC_to_T1	1	2	0.0285714	0.057	0.029	*	Wilcoxon	Extracellular
V	FC_to_T1	1	8	0.342857	0.34	0.343	ns	Wilcoxon	Extracellular
P	FC_to_T1	1	2	0.342857	0.34	0.343	ns	Wilcoxon	Extracellular
P	FC_to_T1	1	8	0.0285714	0.057	0.029	*	Wilcoxon	Extracellular
Y	FC_to_T1	1	2	0.885714	0.89	0.886	ns	Wilcoxon	Extracellular
Y	FC_to_T1	1	8	0.0571429	0.11	0.057	ns	Wilcoxon	Extracellular
A	FC_to_T1	1	2	0.0285714	0.057	0.029	*	Wilcoxon	Extracellular
A	FC_to_T1	1	8	0.342857	0.34	0.343	ns	Wilcoxon	Extracellular
T	FC_to_T1	1	2	0.885714	0.89	0.89	ns	Wilcoxon	Extracellular
T	FC_to_T1	1	8	0.342857	0.69	0.34	ns	Wilcoxon	Extracellular
G	FC_to_T1	1	2	0.0285714	0.029	0.029	*	Wilcoxon	Extracellular
G	FC_to_T1	1	8	0.0285714	0.029	0.029	*	Wilcoxon	Extracellular
K	FC_to_T1	1	2	0.0285714	0.029	0.029	*	Wilcoxon	Extracellular
K	FC_to_T1	1	8	0.0285714	0.029	0.029	*	Wilcoxon	Extracellular
Q	FC_to_T1	1	2	0.885714	0.89	0.89	ns	Wilcoxon	Extracellular
Q	FC_to_T1	1	8	0.485714	0.89	0.49	ns	Wilcoxon	Extracellular
E	FC_to_T1	1	2	0.114286	0.11	0.114	ns	Wilcoxon	Extracellular
E	FC_to_T1	1	8	0.0285714	0.057	0.029	*	Wilcoxon	Extracellular
S	FC_to_T1	1	2	0.885714	0.89	0.89	ns	Wilcoxon	Extracellular
S	FC_to_T1	1	8	0.342857	0.69	0.34	ns	Wilcoxon	Extracellular
N	FC_to_T1	1	2	1	1	1	ns	Wilcoxon	Extracellular
N	FC_to_T1	1	8	0.885714	1	0.89	ns	Wilcoxon	Extracellular
D	FC_to_T1	1	2	0.0285714	0.029	0.029	*	Wilcoxon	Extracellular
D	FC_to_T1	1	8	0.0285714	0.029	0.029	*	Wilcoxon	Extracellular
R	FC_to_T1	1	2	0.342857	0.34	0.343	ns	Wilcoxon	Extracellular
R	FC_to_T1	1	8	0.0285714	0.057	0.029	*	Wilcoxon	Extracellular
H	FC_to_T1	1	2	0.114286	0.23	0.11	ns	Wilcoxon	Extracellular
H	FC_to_T1	1	8	1	1	1	ns	Wilcoxon	Extracellular
