## Supplemental Files for statistical data for "Cell-cell metabolite exchange creates a pro-survival metabolic environment that extends lifespan": Supplementary_File_4_fig2c_wt_semeco_culture_cls_statistics.xlsx

### Sheet: fig2c_semeco_wt_culture_cls_sta
Time_days	.y.	Ref_WT	Strain	p	p.adj	p.format	p.signif	method
2	FC_to_wt_T2	WT	SeMeCo	0.0198895	0.02	0.02	*	T-test
4	FC_to_wt_T2	WT	SeMeCo	0.216449	0.22	0.22	ns	T-test
6	FC_to_wt_T2	WT	SeMeCo	0.0106035	0.011	0.011	*	T-test
8	FC_to_wt_T2	WT	SeMeCo	0.704653	0.7	0.7	ns	T-test
10	FC_to_wt_T2	WT	SeMeCo	0.000104837	0.0001	0.0001	***	T-test
12	FC_to_wt_T2	WT	SeMeCo	0.0111338	0.011	0.011	*	T-test
14	FC_to_wt_T2	WT	SeMeCo	0.00270731	0.0027	0.0027	**	T-test
16	FC_to_wt_T2	WT	SeMeCo	0.01698	0.017	0.017	*	T-test
18	FC_to_wt_T2	WT	SeMeCo	0.00660746	0.0066	0.0066	**	T-test

### Sheet: fig2c_semeco_wt_colony_cls_sta
Time_days	.y.	Ref_WT	Strain	p	p.adj	p.format	p.signif	method
2	FC_to_wt_T2	WT	SeMeCo	0.665636	0.67	0.67	ns	T-test
8	FC_to_wt_T2	WT	SeMeCo	0.00252084	0.0025	0.0025	**	T-test
14	FC_to_wt_T2	WT	SeMeCo	0.296793	0.3	0.3	ns	T-test
22	FC_to_wt_T2	WT	SeMeCo	0.0047589	0.0048	0.0048	**	T-test
30	FC_to_wt_T2	WT	SeMeCo	0.000432632	0.00043	0.00043	***	T-test
45	FC_to_wt_T2	WT	SeMeCo	0.0311705	0.031	0.031	*	T-test
65	FC_to_wt_T2	WT	SeMeCo	0.0337504	0.034	0.034	*	T-test

### Sheet: suppfig4_semeco_wt_LiveDead_sta
Time_days	.y.	Ref_Strain	Strain	p	p.adj	p.format	p.signif	method
1	FC_to_wt_T2	WT	SeMeCo	0.0624922	0.062	0.062	ns	T-test
2	FC_to_wt_T2	WT	SeMeCo	0.0507409	0.051	0.051	ns	T-test
4	FC_to_wt_T2	WT	SeMeCo	0.0147059	0.015	0.015	*	T-test
6	FC_to_wt_T2	WT	SeMeCo	0.0518908	0.052	0.052	ns	T-test
8	FC_to_wt_T2	WT	SeMeCo	0.0481696	0.048	0.048	*	T-test
10	FC_to_wt_T2	WT	SeMeCo	0.906054	0.91	0.91	ns	T-test
12	FC_to_wt_T2	WT	SeMeCo	0.901618	0.9	0.9	ns	T-test
14	FC_to_wt_T2	WT	SeMeCo	0.256172	0.26	0.26	ns	T-test
16	FC_to_wt_T2	WT	SeMeCo	0.2911	0.29	0.29	ns	T-test
22	FC_to_wt_T2	WT	SeMeCo	0.0107596	0.011	0.011	*	T-test
