## Supplemental Files for statistical data for "Cell-cell metabolite exchange creates a pro-survival metabolic environment that extends lifespan": Supplementary_File_5_suppfig4b_pH_wt_semeco_statistics.xlsx

### Sheet: pH_wt_semeco_stats
Time_days	.y.	Ref_Strain	Strain	p	p.adj	p.format	p.signif	method
1	pH	WT	SeMeCo	0.125	0.12	0.12	ns	Wilcoxon
2	pH	WT	SeMeCo	0.125	0.12	0.12	ns	Wilcoxon
4	pH	WT	SeMeCo	0.125	0.12	0.12	ns	Wilcoxon
6	pH	WT	SeMeCo	0.125	0.12	0.12	ns	Wilcoxon
8	pH	WT	SeMeCo	0.181449	0.18	0.18	ns	Wilcoxon
10	pH	WT	SeMeCo	0.125	0.12	0.12	ns	Wilcoxon
12	pH	WT	SeMeCo	0.422678	0.42	0.42	ns	Wilcoxon
14	pH	WT	SeMeCo	0.625	0.62	0.62	ns	Wilcoxon
16	pH	WT	SeMeCo	0.269294	0.27	0.27	ns	Wilcoxon
18	pH	WT	SeMeCo	1	1	1	ns	Wilcoxon
