## Supplemental Files for statistical data for "Cell-cell metabolite exchange creates a pro-survival metabolic environment that extends lifespan": Supplementary_File_6_fig2d_wt_semeco_extracellular_AminoAcids_and_Uracil_statistics.xlsx

### Sheet: fig2d_wt_semeco_extra_stats
Time_days	.y.	Ref_Strain	Strain	p	p.adj	p.format	p.signif	method	Location
1	FC_to_wt_ExpPhase	WT	SeMeCo	4.81882e-20	4.8e-20	<2e-16	****	Wilcoxon	Extracellular
2	FC_to_wt_ExpPhase	WT	SeMeCo	7.71115e-15	7.7e-15	7.7e-15	****	Wilcoxon	Extracellular
8	FC_to_wt_ExpPhase	WT	SeMeCo	9.52716e-05	9.5e-05	9.5e-05	****	Wilcoxon	Extracellular
Time_days	Metabolite	.y.	Ref_Strain	Strain	p	p.adj	p.format	p.signif	method	Location
1	A	FC_to_wt_ExpPhase	WT	SeMeCo	0.0285714	0.029	0.029	*	Wilcoxon	Extracellular
2	A	FC_to_wt_ExpPhase	WT	SeMeCo	0.0285714	0.029	0.029	*	Wilcoxon	Extracellular
8	A	FC_to_wt_ExpPhase	WT	SeMeCo	0.0571429	0.057	0.057	ns	Wilcoxon	Extracellular
1	D	FC_to_wt_ExpPhase	WT	SeMeCo	0.0285714	0.029	0.029	*	Wilcoxon	Extracellular
2	D	FC_to_wt_ExpPhase	WT	SeMeCo	0.0285714	0.029	0.029	*	Wilcoxon	Extracellular
8	D	FC_to_wt_ExpPhase	WT	SeMeCo	0.2	0.2	0.2	ns	Wilcoxon	Extracellular
1	E	FC_to_wt_ExpPhase	WT	SeMeCo	0.0285714	0.029	0.029	*	Wilcoxon	Extracellular
2	E	FC_to_wt_ExpPhase	WT	SeMeCo	0.0285714	0.029	0.029	*	Wilcoxon	Extracellular
8	E	FC_to_wt_ExpPhase	WT	SeMeCo	0.0285714	0.029	0.029	*	Wilcoxon	Extracellular
1	F	FC_to_wt_ExpPhase	WT	SeMeCo	0.0285714	0.029	0.029	*	Wilcoxon	Extracellular
2	F	FC_to_wt_ExpPhase	WT	SeMeCo	0.0285714	0.029	0.029	*	Wilcoxon	Extracellular
8	F	FC_to_wt_ExpPhase	WT	SeMeCo	0.685714	0.69	0.69	ns	Wilcoxon	Extracellular
1	G	FC_to_wt_ExpPhase	WT	SeMeCo	0.0285714	0.029	0.029	*	Wilcoxon	Extracellular
2	G	FC_to_wt_ExpPhase	WT	SeMeCo	0.0285714	0.029	0.029	*	Wilcoxon	Extracellular
8	G	FC_to_wt_ExpPhase	WT	SeMeCo	0.0285714	0.029	0.029	*	Wilcoxon	Extracellular
1	H	FC_to_wt_ExpPhase	WT	SeMeCo	0.0285714	0.029	0.029	*	Wilcoxon	Extracellular
2	H	FC_to_wt_ExpPhase	WT	SeMeCo	0.0285714	0.029	0.029	*	Wilcoxon	Extracellular
8	H	FC_to_wt_ExpPhase	WT	SeMeCo	0.485714	0.49	0.49	ns	Wilcoxon	Extracellular
1	I	FC_to_wt_ExpPhase	WT	SeMeCo	0.0285714	0.029	0.029	*	Wilcoxon	Extracellular
2	I	FC_to_wt_ExpPhase	WT	SeMeCo	0.0571429	0.057	0.057	ns	Wilcoxon	Extracellular
8	I	FC_to_wt_ExpPhase	WT	SeMeCo	0.2	0.2	0.2	ns	Wilcoxon	Extracellular
1	K	FC_to_wt_ExpPhase	WT	SeMeCo	0.685714	0.69	0.69	ns	Wilcoxon	Extracellular
2	K	FC_to_wt_ExpPhase	WT	SeMeCo	0.114286	0.11	0.11	ns	Wilcoxon	Extracellular
8	K	FC_to_wt_ExpPhase	WT	SeMeCo	0.0285714	0.029	0.029	*	Wilcoxon	Extracellular
1	L	FC_to_wt_ExpPhase	WT	SeMeCo	0.0285714	0.029	0.029	*	Wilcoxon	Extracellular
2	L	FC_to_wt_ExpPhase	WT	SeMeCo	1	1	1	ns	Wilcoxon	Extracellular
8	L	FC_to_wt_ExpPhase	WT	SeMeCo	0.342857	0.34	0.34	ns	Wilcoxon	Extracellular
1	M	FC_to_wt_ExpPhase	WT	SeMeCo	0.0571429	0.057	0.057	ns	Wilcoxon	Extracellular
2	M	FC_to_wt_ExpPhase	WT	SeMeCo	0.0285714	0.029	0.029	*	Wilcoxon	Extracellular
8	M	FC_to_wt_ExpPhase	WT	SeMeCo	0.342857	0.34	0.34	ns	Wilcoxon	Extracellular
1	N	FC_to_wt_ExpPhase	WT	SeMeCo	0.0285714	0.029	0.029	*	Wilcoxon	Extracellular
2	N	FC_to_wt_ExpPhase	WT	SeMeCo	0.0571429	0.057	0.057	ns	Wilcoxon	Extracellular
8	N	FC_to_wt_ExpPhase	WT	SeMeCo	0.0571429	0.057	0.057	ns	Wilcoxon	Extracellular
1	P	FC_to_wt_ExpPhase	WT	SeMeCo	0.0285714	0.029	0.029	*	Wilcoxon	Extracellular
2	P	FC_to_wt_ExpPhase	WT	SeMeCo	0.0285714	0.029	0.029	*	Wilcoxon	Extracellular
8	P	FC_to_wt_ExpPhase	WT	SeMeCo	0.0285714	0.029	0.029	*	Wilcoxon	Extracellular
1	Q	FC_to_wt_ExpPhase	WT	SeMeCo	0.0285714	0.029	0.029	*	Wilcoxon	Extracellular
2	Q	FC_to_wt_ExpPhase	WT	SeMeCo	0.114286	0.11	0.11	ns	Wilcoxon	Extracellular
8	Q	FC_to_wt_ExpPhase	WT	SeMeCo	0.0285714	0.029	0.029	*	Wilcoxon	Extracellular
1	R	FC_to_wt_ExpPhase	WT	SeMeCo	0.0285714	0.029	0.029	*	Wilcoxon	Extracellular
2	R	FC_to_wt_ExpPhase	WT	SeMeCo	0.0285714	0.029	0.029	*	Wilcoxon	Extracellular
8	R	FC_to_wt_ExpPhase	WT	SeMeCo	0.0285714	0.029	0.029	*	Wilcoxon	Extracellular
1	S	FC_to_wt_ExpPhase	WT	SeMeCo	0.342857	0.34	0.34	ns	Wilcoxon	Extracellular
2	S	FC_to_wt_ExpPhase	WT	SeMeCo	0.0285714	0.029	0.029	*	Wilcoxon	Extracellular
8	S	FC_to_wt_ExpPhase	WT	SeMeCo	0.0285714	0.029	0.029	*	Wilcoxon	Extracellular
1	T	FC_to_wt_ExpPhase	WT	SeMeCo	0.0285714	0.029	0.029	*	Wilcoxon	Extracellular
2	T	FC_to_wt_ExpPhase	WT	SeMeCo	0.0285714	0.029	0.029	*	Wilcoxon	Extracellular
8	T	FC_to_wt_ExpPhase	WT	SeMeCo	0.0285714	0.029	0.029	*	Wilcoxon	Extracellular
1	U	FC_to_wt_ExpPhase	WT	SeMeCo	0.0285714	0.029	0.029	*	Wilcoxon	Extracellular
2	U	FC_to_wt_ExpPhase	WT	SeMeCo	0.485714	0.49	0.49	ns	Wilcoxon	Extracellular
8	U	FC_to_wt_ExpPhase	WT	SeMeCo	0.885714	0.89	0.89	ns	Wilcoxon	Extracellular
1	V	FC_to_wt_ExpPhase	WT	SeMeCo	0.0285714	0.029	0.029	*	Wilcoxon	Extracellular
2	V	FC_to_wt_ExpPhase	WT	SeMeCo	0.0285714	0.029	0.029	*	Wilcoxon	Extracellular
8	V	FC_to_wt_ExpPhase	WT	SeMeCo	0.342857	0.34	0.34	ns	Wilcoxon	Extracellular
1	W	FC_to_wt_ExpPhase	WT	SeMeCo	0.0285714	0.029	0.029	*	Wilcoxon	Extracellular
2	W	FC_to_wt_ExpPhase	WT	SeMeCo	0.0285714	0.029	0.029	*	Wilcoxon	Extracellular
8	W	FC_to_wt_ExpPhase	WT	SeMeCo	0.342857	0.34	0.34	ns	Wilcoxon	Extracellular
1	Y	FC_to_wt_ExpPhase	WT	SeMeCo	0.0285714	0.029	0.029	*	Wilcoxon	Extracellular
2	Y	FC_to_wt_ExpPhase	WT	SeMeCo	0.0285714	0.029	0.029	*	Wilcoxon	Extracellular
8	Y	FC_to_wt_ExpPhase	WT	SeMeCo	0.114286	0.11	0.11	ns	Wilcoxon	Extracellular
