## Supplemental Files for statistical data for "Cell-cell metabolite exchange creates a pro-survival metabolic environment that extends lifespan": Supplementary_File_7_fig3a_semeco_metabotype_statistics.xlsx

### Sheet: fig3a_auxo_proto_statistics
Metabotype	.y.	Ref_Time	Time_days	p	p.adj	p.format	p.signif	method
Auxotroph	percentage	2	8	0.00223682	0.0022	0.0022	**	T-test
Auxotroph	percentage	2	16	0.00164373	0.0022	0.0016	**	T-test
Prototroph	percentage	2	8	0.00146418	0.0015	0.0015	**	T-test
Prototroph	percentage	2	16	0.000797436	0.0015	0.0008	***	T-test

### Sheet: fig3a_individual_auxo_statistic
individual_auxotrophy	.y.	Ref_Time	Time_days	p	p.adj	p.format	p.signif	method
M	percentage	2	8	0.00251769	0.0026	0.0025	**	T-test
M	percentage	2	16	0.00257669	0.0026	0.0026	**	T-test
U	percentage	2	8	0.0441824	0.044	0.0442	*	T-test
U	percentage	2	16	0.00223217	0.0045	0.0022	**	T-test
L	percentage	2	8	0.0392105	0.039	0.039	*	T-test
L	percentage	2	16	0.0107616	0.022	0.011	*	T-test
H	percentage	2	8	0.00971716	0.0097	0.0097	**	T-test
H	percentage	2	16	0.00615905	0.0097	0.0062	**	T-test
