## Supplemental Files for statistical data for "Cell-cell metabolite exchange creates a pro-survival metabolic environment that extends lifespan": Supplementary_File_8_fig3c_wt_semeco_MET15semeco_cls_statistics.xlsx

### Sheet: fig3c_wt_4p_3p_cls_stats
Time_days	.y.	Ref_Strain	Strain	p	p.adj	p.format	p.signif	method
2	FC_to_wt_T2	SeMeCo	HIS3-SeMeCo	1	1	1	ns	Wilcoxon
2	FC_to_wt_T2	SeMeCo	LEU2-SeMeCo	0.685714	1	0.69	ns	Wilcoxon
2	FC_to_wt_T2	SeMeCo	MET15-SeMeCo	0.885714	1	0.89	ns	Wilcoxon
2	FC_to_wt_T2	SeMeCo	URA3-SeMeCo	0.885714	1	0.89	ns	Wilcoxon
2	FC_to_wt_T2	SeMeCo	WT	0.342857	1	0.34	ns	Wilcoxon
4	FC_to_wt_T2	SeMeCo	HIS3-SeMeCo	0.663117	0.83	0.663	ns	Wilcoxon
4	FC_to_wt_T2	SeMeCo	LEU2-SeMeCo	1	1	1	ns	Wilcoxon
4	FC_to_wt_T2	SeMeCo	MET15-SeMeCo	0.0285714	0.071	0.029	*	Wilcoxon
4	FC_to_wt_T2	SeMeCo	URA3-SeMeCo	0.485714	0.81	0.486	ns	Wilcoxon
4	FC_to_wt_T2	SeMeCo	WT	0.0285714	0.071	0.029	*	Wilcoxon
6	FC_to_wt_T2	SeMeCo	HIS3-SeMeCo	1	1	1	ns	Wilcoxon
6	FC_to_wt_T2	SeMeCo	LEU2-SeMeCo	0.885714	1	0.886	ns	Wilcoxon
6	FC_to_wt_T2	SeMeCo	MET15-SeMeCo	0.0285714	0.071	0.029	*	Wilcoxon
6	FC_to_wt_T2	SeMeCo	URA3-SeMeCo	0.685714	1	0.686	ns	Wilcoxon
6	FC_to_wt_T2	SeMeCo	WT	0.0285714	0.071	0.029	*	Wilcoxon
8	FC_to_wt_T2	SeMeCo	HIS3-SeMeCo	0.685714	0.86	0.686	ns	Wilcoxon
8	FC_to_wt_T2	SeMeCo	LEU2-SeMeCo	0.885714	0.89	0.886	ns	Wilcoxon
8	FC_to_wt_T2	SeMeCo	MET15-SeMeCo	0.0285714	0.14	0.029	*	Wilcoxon
8	FC_to_wt_T2	SeMeCo	URA3-SeMeCo	0.685714	0.86	0.686	ns	Wilcoxon
8	FC_to_wt_T2	SeMeCo	WT	0.0571429	0.14	0.057	ns	Wilcoxon
12	FC_to_wt_T2	SeMeCo	HIS3-SeMeCo	0.485714	0.69	0.49	ns	Wilcoxon
12	FC_to_wt_T2	SeMeCo	LEU2-SeMeCo	0.685714	0.69	0.69	ns	Wilcoxon
12	FC_to_wt_T2	SeMeCo	MET15-SeMeCo	0.342857	0.69	0.34	ns	Wilcoxon
12	FC_to_wt_T2	SeMeCo	URA3-SeMeCo	0.485714	0.69	0.49	ns	Wilcoxon
12	FC_to_wt_T2	SeMeCo	WT	0.685714	0.69	0.69	ns	Wilcoxon
16	FC_to_wt_T2	SeMeCo	HIS3-SeMeCo	0.114286	0.19	0.114	ns	Wilcoxon
16	FC_to_wt_T2	SeMeCo	LEU2-SeMeCo	0.342857	0.34	0.343	ns	Wilcoxon
16	FC_to_wt_T2	SeMeCo	MET15-SeMeCo	0.0210706	0.11	0.021	*	Wilcoxon
16	FC_to_wt_T2	SeMeCo	URA3-SeMeCo	0.2	0.25	0.2	ns	Wilcoxon
16	FC_to_wt_T2	SeMeCo	WT	0.114286	0.19	0.114	ns	Wilcoxon
20	FC_to_wt_T2	SeMeCo	HIS3-SeMeCo	0.342857	0.34	0.343	ns	Wilcoxon
20	FC_to_wt_T2	SeMeCo	LEU2-SeMeCo	0.342857	0.34	0.343	ns	Wilcoxon
20	FC_to_wt_T2	SeMeCo	MET15-SeMeCo	0.0210706	0.074	0.021	*	Wilcoxon
20	FC_to_wt_T2	SeMeCo	URA3-SeMeCo	0.2	0.33	0.2	ns	Wilcoxon
20	FC_to_wt_T2	SeMeCo	WT	0.029401	0.074	0.029	*	Wilcoxon
