## Supplemental Files for statistical data for "Cell-cell metabolite exchange creates a pro-survival metabolic environment that extends lifespan": Supplementary_File_9_suppfig6_wt_met15ko_pMsemeco_cls_statistics.xlsx

### Sheet: suppfig6_wt_met15ko_pM_stats
Culture	Time_days	.y.	Ref_WT	Strain	p	p.adj	p.format	p.signif	method
SM	2	FC_to_wt_T2	WT	pM	0.231696	0.23	0.23	ns	Wilcoxon
SM	6	FC_to_wt_T2	WT	pM	1.29214e-06	1.3e-06	1.3e-06	****	Wilcoxon
SM	8	FC_to_wt_T2	WT	pM	0.00254046	0.0025	0.0025	**	Wilcoxon
SM	12	FC_to_wt_T2	WT	pM	0.556191	0.56	0.56	ns	Wilcoxon
SM	16	FC_to_wt_T2	WT	pM	1.11579e-06	1.1e-06	1.1e-06	****	Wilcoxon
SM	20	FC_to_wt_T2	WT	pM	1.29214e-06	1.3e-06	1.3e-06	****	Wilcoxon
SM	28	FC_to_wt_T2	WT	pM	3.26607e-05	3.3e-05	3.3e-05	****	Wilcoxon
SM+Met	2	FC_to_wt_T2	WT	met15ko	1.29214e-06	1.3e-06	1.3e-06	****	Wilcoxon
SM+Met	6	FC_to_wt_T2	WT	met15ko	1.29214e-06	1.3e-06	1.3e-06	****	Wilcoxon
SM+Met	8	FC_to_wt_T2	WT	met15ko	0.0713106	0.071	0.071	ns	Wilcoxon
SM+Met	12	FC_to_wt_T2	WT	met15ko	0.0152887	0.015	0.015	*	Wilcoxon
SM+Met	16	FC_to_wt_T2	WT	met15ko	3.26607e-05	3.3e-05	3.3e-05	****	Wilcoxon
SM+Met	20	FC_to_wt_T2	WT	met15ko	0.00159553	0.0016	0.0016	**	Wilcoxon
SM+Met	28	FC_to_wt_T2	WT	met15ko	3.26607e-05	3.3e-05	3.3e-05	****	Wilcoxon
