## Supplemental Files for statistical data for "Cell-cell metabolite exchange creates a pro-survival metabolic environment that extends lifespan": Supplementary_File_10_suppfig7_semeco_MET15semeco_cls_statistics.xlsx

### Sheet: suppfig_4p_MET153p_cls_stats
Time_days	.y.	Ref_WT	Strain	p	p.adj	p.format	p.signif	method
2	FC_to_MET15SeMeCo_T2	SeMeCo	MET15-SeMeCo	0.8	0.8	0.8	ns	Wilcoxon
4	FC_to_MET15SeMeCo_T2	SeMeCo	MET15-SeMeCo	1	1	1	ns	Wilcoxon
6	FC_to_MET15SeMeCo_T2	SeMeCo	MET15-SeMeCo	1	1	1	ns	Wilcoxon
8	FC_to_MET15SeMeCo_T2	SeMeCo	MET15-SeMeCo	1	1	1	ns	Wilcoxon
12	FC_to_MET15SeMeCo_T2	SeMeCo	MET15-SeMeCo	0.0318013	0.032	0.032	*	Wilcoxon
14	FC_to_MET15SeMeCo_T2	SeMeCo	MET15-SeMeCo	0.0318013	0.032	0.032	*	Wilcoxon
18	FC_to_MET15SeMeCo_T2	SeMeCo	MET15-SeMeCo	0.0318013	0.032	0.032	*	Wilcoxon
20	FC_to_MET15SeMeCo_T2	SeMeCo	MET15-SeMeCo	0.0318013	0.032	0.032	*	Wilcoxon
