## Supplemental Files for statistical data for "Cell-cell metabolite exchange creates a pro-survival metabolic environment that extends lifespan": Supplementary_File_11_fig3e_semeco_MET15semeco_methionine_producers_maxCLS_statistics.xlsx

### Sheet: fig3e_met_producers_maxCLS_stat
Auxotrophy	.y.	Ref_Strain	Strain	p	p.adj	p.format	p.signif	method
H	maxCLS	SeMeCo	MET15-SeMeCo	0.0296732	0.03	0.03	*	Wilcoxon
HL	maxCLS	SeMeCo	MET15-SeMeCo	0.0983528	0.098	0.098	ns	Wilcoxon
HLU	maxCLS	SeMeCo	MET15-SeMeCo	0.601873	0.6	0.6	ns	Wilcoxon
HU	maxCLS	SeMeCo	MET15-SeMeCo	0.0318013	0.032	0.032	*	Wilcoxon
L	maxCLS	SeMeCo	MET15-SeMeCo	0.321417	0.32	0.32	ns	Wilcoxon
LU	maxCLS	SeMeCo	MET15-SeMeCo	0.0318013	0.032	0.032	*	Wilcoxon
Prototrophic	maxCLS	SeMeCo	MET15-SeMeCo	0.0296732	0.03	0.03	*	Wilcoxon
U	maxCLS	SeMeCo	MET15-SeMeCo	0.0234271	0.023	0.023	*	Wilcoxon
