## Supplemental Files for statistical data for "Cell-cell metabolite exchange creates a pro-survival metabolic environment that extends lifespan": Supplementary_File_15_fig5b_wt_semeco_MET15semeco_glycolysis_overflow_and_intracellular_intermediates_statistics.xlsx

### Sheet: fig5b_wt_4p_3p_Et_Acet_Gly_stat
Time_days	Metabolite	.y.	Ref_Strain	Strain	p	p.adj	p.format	p.signif	method
0.7	Acetate	FC_to_wt	WT	MET15-SeMeCo	0.0339644	0.034	0.03396	*	T-test
0.7	Acetate	FC_to_wt	WT	SeMeCo	0.000274483	0.00055	0.00027	***	T-test
0.7	Ethanol	FC_to_wt	WT	MET15-SeMeCo	0.108331	0.11	0.108	ns	T-test
0.7	Ethanol	FC_to_wt	WT	SeMeCo	0.070565	0.11	0.071	ns	T-test
0.7	Glycerol	FC_to_wt	WT	MET15-SeMeCo	0.0212036	0.021	0.0212	*	T-test
0.7	Glycerol	FC_to_wt	WT	SeMeCo	0.000113277	0.00023	0.00011	***	T-test
2	Acetate	FC_to_wt	WT	MET15-SeMeCo	0.00422872	0.0042	0.00423	**	T-test
2	Acetate	FC_to_wt	WT	SeMeCo	0.000125403	0.00025	0.00013	***	T-test
2	Ethanol	FC_to_wt	WT	MET15-SeMeCo	9.35194e-05	0.00019	9.4e-05	****	T-test
2	Ethanol	FC_to_wt	WT	SeMeCo	0.000374517	0.00037	0.00037	***	T-test
2	Glycerol	FC_to_wt	WT	MET15-SeMeCo	0.00176225	0.0018	0.00176	**	T-test
2	Glycerol	FC_to_wt	WT	SeMeCo	0.000381383	0.00076	0.00038	***	T-test
4	Acetate	FC_to_wt	WT	MET15-SeMeCo	0.00450175	0.009	0.0045	**	T-test
4	Acetate	FC_to_wt	WT	SeMeCo	0.582266	0.58	0.5823	ns	T-test
4	Ethanol	FC_to_wt	WT	MET15-SeMeCo	0.000606559	0.00061	0.00061	***	T-test
4	Ethanol	FC_to_wt	WT	SeMeCo	0.000328842	0.00061	0.00033	***	T-test
4	Glycerol	FC_to_wt	WT	MET15-SeMeCo	0.00166287	0.0017	0.00166	**	T-test
4	Glycerol	FC_to_wt	WT	SeMeCo	0.000177284	0.00035	0.00018	***	T-test
8	Acetate	FC_to_wt	WT	MET15-SeMeCo	0.973852	0.97	0.97	ns	T-test
8	Acetate	FC_to_wt	WT	SeMeCo	0.229518	0.46	0.23	ns	T-test
8	Ethanol	FC_to_wt	WT	MET15-SeMeCo	0.382907	0.38	0.3829	ns	T-test
8	Ethanol	FC_to_wt	WT	SeMeCo	0.00645251	0.013	0.0065	**	T-test
8	Glycerol	FC_to_wt	WT	MET15-SeMeCo	0.0396718	0.04	0.0397	*	T-test
8	Glycerol	FC_to_wt	WT	SeMeCo	0.00459604	0.0092	0.0046	**	T-test
22	Acetate	FC_to_wt	WT	MET15-SeMeCo	0.183663	0.18	0.18	ns	T-test
22	Acetate	FC_to_wt	WT	SeMeCo	0.0402855	0.081	0.04	*	T-test
22	Ethanol	FC_to_wt	WT	MET15-SeMeCo	0.116217	0.14	0.12	ns	T-test
22	Ethanol	FC_to_wt	WT	SeMeCo	0.14347	0.14	0.14	ns	T-test
22	Glycerol	FC_to_wt	WT	MET15-SeMeCo	0.128579	0.13	0.12858	ns	T-test
22	Glycerol	FC_to_wt	WT	SeMeCo	0.000136844	0.00027	0.00014	***	T-test

### Sheet: fig5b_wt_4p_3p_intraGlycoly_sta
Time_days	Metabolite	.y.	Ref_Strain	Strain	p	p.adj	p.format	p.signif	method
1	G6P	FC_to_wt_T1	WT	MET15-SeMeCo	0.0315178	0.032	0.032	*	T-test
1	G6P	FC_to_wt_T1	WT	SeMeCo	0.0104264	0.021	0.01	*	T-test
1	F6P	FC_to_wt_T1	WT	MET15-SeMeCo	0.214215	0.21	0.214	ns	T-test
1	F6P	FC_to_wt_T1	WT	SeMeCo	0.0592879	0.12	0.059	ns	T-test
1	G3P	FC_to_wt_T1	WT	MET15-SeMeCo	0.329338	0.33	0.329	ns	T-test
1	G3P	FC_to_wt_T1	WT	SeMeCo	0.0252966	0.051	0.025	*	T-test
1	DHAP	FC_to_wt_T1	WT	MET15-SeMeCo	0.266289	0.27	0.27	ns	T-test
1	DHAP	FC_to_wt_T1	WT	SeMeCo	0.0595362	0.12	0.06	ns	T-test
1	PEP	FC_to_wt_T1	WT	MET15-SeMeCo	0.324284	0.32	0.32	ns	T-test
1	PEP	FC_to_wt_T1	WT	SeMeCo	0.143594	0.29	0.14	ns	T-test
2	G6P	FC_to_wt_T1	WT	MET15-SeMeCo	0.0672847	0.13	0.067	ns	T-test
2	G6P	FC_to_wt_T1	WT	SeMeCo	0.616489	0.62	0.616	ns	T-test
2	F6P	FC_to_wt_T1	WT	MET15-SeMeCo	0.18223	0.31	0.18	ns	T-test
2	F6P	FC_to_wt_T1	WT	SeMeCo	0.310026	0.31	0.31	ns	T-test
2	G3P	FC_to_wt_T1	WT	MET15-SeMeCo	0.576103	0.58	0.58	ns	T-test
2	G3P	FC_to_wt_T1	WT	SeMeCo	0.272613	0.55	0.27	ns	T-test
2	DHAP	FC_to_wt_T1	WT	MET15-SeMeCo	0.864329	0.86	0.86	ns	T-test
2	DHAP	FC_to_wt_T1	WT	SeMeCo	0.14224	0.28	0.14	ns	T-test
2	PEP	FC_to_wt_T1	WT	MET15-SeMeCo	0.100331	0.1	0.1	ns	T-test
2	PEP	FC_to_wt_T1	WT	SeMeCo	0.0552836	0.1	0.055	ns	T-test
8	G6P	FC_to_wt_T1	WT	MET15-SeMeCo	0.720479	0.72	0.72	ns	T-test
8	G6P	FC_to_wt_T1	WT	SeMeCo	0.0381784	0.076	0.038	*	T-test
8	F6P	FC_to_wt_T1	WT	MET15-SeMeCo	0.131051	0.13	0.131	ns	T-test
8	F6P	FC_to_wt_T1	WT	SeMeCo	0.0110367	0.022	0.011	*	T-test
8	G3P	FC_to_wt_T1	WT	MET15-SeMeCo	0.921455	0.92	0.921	ns	T-test
8	G3P	FC_to_wt_T1	WT	SeMeCo	0.0407649	0.082	0.041	*	T-test
8	DHAP	FC_to_wt_T1	WT	MET15-SeMeCo	0.567124	0.57	0.5671	ns	T-test
8	DHAP	FC_to_wt_T1	WT	SeMeCo	0.00219225	0.0044	0.0022	**	T-test
8	PEP	FC_to_wt_T1	WT	MET15-SeMeCo	0.193124	0.19	0.193	ns	T-test
8	PEP	FC_to_wt_T1	WT	SeMeCo	0.0113359	0.023	0.011	*	T-test
