## Supplemental Files for statistical data for "Cell-cell metabolite exchange creates a pro-survival metabolic environment that extends lifespan": Supplementary_File_16_fig5c_wt_semeco_MET15semeco_oxygen_consumption_statistics.xlsx

### Sheet: fig5d_oxygen_consump_stats
.y.	Ref_Strain_Time	Strain	Time	p	p.adj	p.format	p.signif	method
FC_to_wt_norm_oxy	WT_T1	MET15-SeMeCo	1	0.660826	0.66	0.66083	ns	Wilcoxon
FC_to_wt_norm_oxy	WT_T1	SeMeCo	1	2.87718e-05	4.8e-05	2.9e-05	****	Wilcoxon
FC_to_wt_norm_oxy	WT_T1	MET15-SeMeCo	2	0.000187272	0.00023	0.00019	***	Wilcoxon
FC_to_wt_norm_oxy	WT_T1	WT	2	2.87718e-05	4.8e-05	2.9e-05	****	Wilcoxon
FC_to_wt_norm_oxy	WT_T1	SeMeCo	2	2.87718e-05	4.8e-05	2.9e-05	****	Wilcoxon
