## Supplemental Files for statistical data for "Cell-cell metabolite exchange creates a pro-survival metabolic environment that extends lifespan": Supplementary_File_17_fig5d_wt_semeco_MET15semeco_cls_in_SMglycerol_statistics.xlsx

### Sheet: fig4g_glycerol_cls_statistics
Time_days	.y.	Ref_WT	Strain	p	p.adj	p.format	p.signif	method
2	FC_to_wt_T2	WT	SeMeCo	0.2	0.34	0.2	ns	Wilcoxon
2	FC_to_wt_T2	WT	MET15-SeMeCo	0.342857	0.34	0.34	ns	Wilcoxon
6	FC_to_wt_T2	WT	SeMeCo	1	1	1	ns	Wilcoxon
6	FC_to_wt_T2	WT	MET15-SeMeCo	0.485714	0.97	0.49	ns	Wilcoxon
14	FC_to_wt_T2	WT	SeMeCo	0.342857	0.34	0.34	ns	Wilcoxon
14	FC_to_wt_T2	WT	MET15-SeMeCo	0.2	0.34	0.2	ns	Wilcoxon
23	FC_to_wt_T2	WT	SeMeCo	0.0285714	0.029	0.029	*	Wilcoxon
23	FC_to_wt_T2	WT	MET15-SeMeCo	0.0285714	0.029	0.029	*	Wilcoxon
30	FC_to_wt_T2	WT	SeMeCo	0.0285714	0.029	0.029	*	Wilcoxon
30	FC_to_wt_T2	WT	MET15-SeMeCo	0.0285714	0.029	0.029	*	Wilcoxon
40	FC_to_wt_T2	WT	SeMeCo	0.0285714	0.057	0.029	*	Wilcoxon
40	FC_to_wt_T2	WT	MET15-SeMeCo	0.0571429	0.057	0.057	ns	Wilcoxon
62	FC_to_wt_T2	WT	SeMeCo	0.0285714	0.057	0.029	*	Wilcoxon
62	FC_to_wt_T2	WT	MET15-SeMeCo	0.114286	0.11	0.114	ns	Wilcoxon
