## Supplemental Files for statistical data for "Cell-cell metabolite exchange creates a pro-survival metabolic environment that extends lifespan": Supplementary_File_18_fig5e_wt_swap_media_cls_statistics.xlsx

### Sheet: fig5e_wt_swap_media_statistics
Time_days	.y.	Ref_WT	Strain	p	p.adj	p.format	p.signif	method
2	FC_to_exoM_wt_T2	control	swap	0.885714	0.89	0.89	ns	Wilcoxon
4	FC_to_exoM_wt_T2	control	swap	0.2	0.2	0.2	ns	Wilcoxon
6	FC_to_exoM_wt_T2	control	swap	0.0571429	0.057	0.057	ns	Wilcoxon
8	FC_to_exoM_wt_T2	control	swap	0.0571429	0.057	0.057	ns	Wilcoxon
11	FC_to_exoM_wt_T2	control	swap	0.0285714	0.029	0.029	*	Wilcoxon
14	FC_to_exoM_wt_T2	control	swap	0.0285714	0.029	0.029	*	Wilcoxon
18	FC_to_exoM_wt_T2	control	swap	0.0285714	0.029	0.029	*	Wilcoxon
